# Metabolism fine tuning and cardiokines secretion represent adaptative responses of the heart to High Fat and High Sugar Diets in flies

**DOI:** 10.1101/2024.10.09.617032

**Authors:** Lucie Khamvongsa-Charbonnier, Laurent Kremmer, Magali Torres, Sallouha Krifa, Charis Aubert, Alice Corbet, Loïc Crespo, Laurence Röder, Laurent Perrin, Nathalie Arquier

## Abstract

Cardiopathies are one of the leading causes of death in obese diabetics. Diabetic cardiomyopathies are notably characterized by contractile dysfunctions. Using the *Drosophila* model for cardiac function in pathophysiological context, we identified a set of candidate genes whose cardiac expression is modulated by High Sugar and High Fat regimes. Genes encoding core components of key homeostatic pathways - such as 1C-metabolism homeostasis, the Galactose metabolism pathway and metabolites transporters - were identified and characterized as adaptative factors of cardiac function under nutritional stresses. In addition, putative secreted proteins were found dysregulated, highlighting the heart as a secretory organ in hyperglycemia and hyperlipidemia. In particular, we characterized the Fit satiety hormone as a new fly cardiokine, which autonomously modulates the cardiac function and remotely affects feeding behavior. Overall, our study uncovered autonomous and systemic adjustable responses of the heart to nutritional stresses.
