## Supplementary material for "Metabolism fine tuning and cardiokines secretion represent adaptative responses of the heart to High Fat and High Sugar Diets in flies": Table S3

### Sheet: HFD
Sec/SPI: "standard" secretory signal peptides transported by the Sec translocon and cleaved by Signal Peptidase I (Lep)
# SignalP-5.0	Organism: Eukarya	Timestamp: 20211104102918
# ID	Prediction	SP(Sec/SPI)	OTHER	CS Position
FBgn0024366_FBtr0070238_FBpp0070228	SP(Sec/SPI)	0.962314	0.037686	CS pos: 20-21. TRA-LP. Pr: 0.8854
FBgn0029990_FBtr0071123_FBpp0071075	SP(Sec/SPI)	0.977500	0.022500	CS pos: 18-19. VMA-QD. Pr: 0.7995
FBgn0003390_FBtr0070978_FBpp0070939	SP(Sec/SPI)	0.714967	0.285033	CS pos: 26-27. CIG-QL. Pr: 0.3628
FBgn0029831_FBtr0070866_FBpp0070831	SP(Sec/SPI)	0.807058	0.192942	CS pos: 25-26. SRA-AV. Pr: 0.6874
FBgn0004045_FBtr0071419_FBpp0071354	SP(Sec/SPI)	0.988861	0.011139	CS pos: 19-20. ALA-KP. Pr: 0.8966
FBgn0005391_FBtr0071424_FBpp0071359	SP(Sec/SPI)	0.989968	0.010032	CS pos: 19-20. AMG-NP. Pr: 0.7979
FBgn0025390_FBtr0070284_FBpp0070274	SP(Sec/SPI)	0.995529	0.004471	CS pos: 21-22. ATS-RS. Pr: 0.4690
FBgn0030272_FBtr0073439_FBpp0073295	SP(Sec/SPI)	0.989386	0.010614	CS pos: 32-33. VDA-AS. Pr: 0.8299
FBgn0004047_FBtr0073821_FBpp0073652	SP(Sec/SPI)	0.996184	0.003816	CS pos: 19-20. AHA-SK. Pr: 0.8951
FBgn0001257_FBtr0073250_FBpp0073106	SP(Sec/SPI)	0.969732	0.030268	CS pos: 25-26. VRG-RA. Pr: 0.5915
FBgn0035358_FBtr0072949_FBpp0072826	SP(Sec/SPI)	0.926644	0.073356	CS pos: 28-29. LDA-SS. Pr: 0.2899
FBgn0030326_FBtr0073531_FBpp0073376	SP(Sec/SPI)	0.980557	0.019443	CS pos: 26-27. GQA-AV. Pr: 0.7113
FBgn0030362_FBtr0073578_FBpp0073422	SP(Sec/SPI)	0.990339	0.009661	CS pos: 18-19. TMS-YK. Pr: 0.8144
FBgn0001257_FBtr0073249_FBpp0073105	SP(Sec/SPI)	0.989489	0.010511	CS pos: 21-22. VRG-RA. Pr: 0.6304
FBgn0001257_FBtr0073248_FBpp0073104	SP(Sec/SPI)	0.981427	0.018573	CS pos: 24-25. VRG-RA. Pr: 0.5897
FBgn0050281_FBtr0071760_FBpp0071674	SP(Sec/SPI)	0.969218	0.030782	CS pos: 20-21. STA-QS. Pr: 0.4620
FBgn0031646_FBtr0077403_FBpp0077094	SP(Sec/SPI)	0.945854	0.054146	CS pos: 29-30. ASA-FI. Pr: 0.8446
FBgn0031646_FBtr0077402_FBpp0077093	SP(Sec/SPI)	0.945854	0.054146	CS pos: 29-30. ASA-FI. Pr: 0.8446
FBgn0011280_FBtr0077303_FBpp0076995	SP(Sec/SPI)	0.990035	0.009965	CS pos: 23-24. TSA-KP. Pr: 0.6538
FBgn0036454_FBtr0075695_FBpp0075445	SP(Sec/SPI)	0.967482	0.032518	CS pos: 21-22. VKC-GV. Pr: 0.8087
FBgn0031176_FBtr0077219_FBpp0076915	SP(Sec/SPI)	0.997291	0.002709	CS pos: 20-21. VQG-RR. Pr: 0.7491
FBgn0000356_FBtr0076574_FBpp0076301	SP(Sec/SPI)	0.989503	0.010497	CS pos: 20-21. AVA-NR. Pr: 0.8182
FBgn0031646_FBtr0077401_FBpp0077092	SP(Sec/SPI)	0.945854	0.054146	CS pos: 29-30. ASA-FI. Pr: 0.8446
FBgn0028583_FBtr0077220_FBpp0076916	SP(Sec/SPI)	0.999524	0.000476	CS pos: 18-19. ASA-QG. Pr: 0.8540
FBgn0020277_FBtr0074969_FBpp0074737	SP(Sec/SPI)	0.989442	0.010558	CS pos: 29-30. AVA-MT. Pr: 0.9434
FBgn0031559_FBtr0077549_FBpp0077238	SP(Sec/SPI)	0.995652	0.004348	CS pos: 24-25. VHA-KP. Pr: 0.7480
FBgn0000355_FBtr0076572_FBpp0076299	SP(Sec/SPI)	0.999077	0.000923	CS pos: 18-19. INA-SP. Pr: 0.6974
FBgn0002563_FBtr0078025_FBpp0077690	SP(Sec/SPI)	0.996329	0.003671	CS pos: 16-17. AAA-AS. Pr: 0.6030
FBgn0036106_FBtr0076273_FBpp0076002	SP(Sec/SPI)	0.999098	0.000902	CS pos: 16-17. CHA-AP. Pr: 0.9500
FBgn0030595_FBtr0073977_FBpp0073794	SP(Sec/SPI)	0.997465	0.002535	CS pos: 25-26. SLA-RS. Pr: 0.6648
FBgn0035791_FBtr0076831_FBpp0076542	SP(Sec/SPI)	0.971746	0.028254	CS pos: 22-23. SEA-RE. Pr: 0.9262
FBgn0011280_FBtr0077304_FBpp0076996	SP(Sec/SPI)	0.990035	0.009965	CS pos: 23-24. TSA-KP. Pr: 0.6538
FBgn0000592_FBtr0076003_FBpp0075735	SP(Sec/SPI)	0.997915	0.002085	CS pos: 21-22. SNA-SD. Pr: 0.9480
FBgn0028939_FBtr0080588_FBpp0080165	SP(Sec/SPI)	0.999667	0.000333	CS pos: 16-17. VQG-CV. Pr: 0.8678
FBgn0000279_FBtr0085616_FBpp0084980	SP(Sec/SPI)	0.993376	0.006624	CS pos: 23-24. SEA-GW. Pr: 0.8985
FBgn0038865_FBtr0084028_FBpp0083431	SP(Sec/SPI)	0.988738	0.011262	CS pos: 22-23. ATA-TT. Pr: 0.5144
FBgn0260011_FBtr0080592_FBpp0080169	SP(Sec/SPI)	0.998919	0.001081	CS pos: 18-19. ANA-ER. Pr: 0.8273
FBgn0039774_FBtr0085645_FBpp0085007	SP(Sec/SPI)	0.979420	0.020580	CS pos: 23-24. VSA-TY. Pr: 0.8693
FBgn0036995_FBtr0078223_FBpp0077881	SP(Sec/SPI)	0.999102	0.000898	CS pos: 19-20. IRA-ES. Pr: 0.7473
FBgn0034198_FBtr0086985_FBpp0086138	SP(Sec/SPI)	0.975103	0.024897	CS pos: 28-29. NRA-AR. Pr: 0.7391
FBgn0034509_FBtr0086292_FBpp0085604	SP(Sec/SPI)	0.982238	0.017762	CS pos: 19-20. IQS-LS. Pr: 0.6344
FBgn0046875_FBtr0078617_FBpp0078266	SP(Sec/SPI)	0.976816	0.023184	CS pos: 23-24. TTA-KF. Pr: 0.8210
FBgn0010053_FBtr0086625_FBpp0085807	SP(Sec/SPI)	0.756220	0.243780	CS pos: 17-18. AGG-LV. Pr: 0.2113
FBgn0001114_FBtr0079727_FBpp0079331	SP(Sec/SPI)	0.998855	0.001145	CS pos: 17-18. VHA-HS. Pr: 0.9094
FBgn0039774_FBtr0085648_FBpp0085010	SP(Sec/SPI)	0.979420	0.020580	CS pos: 23-24. VSA-TY. Pr: 0.8693
FBgn0014865_FBtr0087386_FBpp0086518	SP(Sec/SPI)	0.977226	0.022774	CS pos: 24-25. VLA-EP. Pr: 0.5424
FBgn0050154_FBtr0086215_FBpp0085533	SP(Sec/SPI)	0.991568	0.008432	CS pos: 23-24. VHG-MP. Pr: 0.9696
FBgn0013949_FBtr0084708_FBpp0084085	SP(Sec/SPI)	0.948259	0.051741	CS pos: 20-21. ASG-QA. Pr: 0.4842
FBgn0037906_FBtr0082396_FBpp0081872	SP(Sec/SPI)	0.660222	0.339778	CS pos: 15-16. GYS-QH. Pr: 0.3767
FBgn0032144_FBtr0079868_FBpp0079464	SP(Sec/SPI)	0.996624	0.003376	CS pos: 22-23. VSA-ER. Pr: 0.8749
FBgn0027584_FBtr0082339_FBpp0081815	SP(Sec/SPI)	0.984221	0.015779	CS pos: 20-21. VLS-IE. Pr: 0.8887
FBgn0086359_FBtr0082181_FBpp0081659	SP(Sec/SPI)	0.727934	0.272066	CS pos: 32-33. ATA-HN. Pr: 0.5549
FBgn0034117_FBtr0087172_FBpp0086316	SP(Sec/SPI)	0.940663	0.059337	CS pos: 23-24. SMG-LD. Pr: 0.8262
FBgn0040532_FBtr0081920_FBpp0081403	SP(Sec/SPI)	0.999366	0.000634	CS pos: 19-20. VLA-TP. Pr: 0.7005
FBgn0039774_FBtr0085646_FBpp0085008	SP(Sec/SPI)	0.979420	0.020580	CS pos: 23-24. VSA-TY. Pr: 0.8693
FBgn0039613_FBtr0085330_FBpp0084699	SP(Sec/SPI)	0.993224	0.006776	CS pos: 21-22. VLA-AP. Pr: 0.8357
FBgn0038147_FBtr0082762_FBpp0082230	SP(Sec/SPI)	0.999621	0.000379	CS pos: 24-25. SQA-KK. Pr: 0.7187
FBgn0040606_FBtr0085025_FBpp0084397	SP(Sec/SPI)	0.999209	0.000791	CS pos: 21-22. AFA-SS. Pr: 0.7514
FBgn0016675_FBtr0081201_FBpp0080742	SP(Sec/SPI)	0.990640	0.009360	CS pos: 20-21. GWT-RE. Pr: 0.8027
FBgn0283462_FBtr0087654_FBpp0086780	SP(Sec/SPI)	0.998777	0.001223	CS pos: 19-20. VAA-EP. Pr: 0.5568
FBgn0050098_FBtr0087168_FBpp0086312	SP(Sec/SPI)	0.922926	0.077074	CS pos: 20-21. SYG-YS. Pr: 0.5810
FBgn0039678_FBtr0085450_FBpp0084816	SP(Sec/SPI)	0.999383	0.000617	CS pos: 16-17. ASA-DY. Pr: 0.9844
FBgn0026314_FBtr0082375_FBpp0081851	SP(Sec/SPI)	0.867603	0.132397	CS pos: 19-20. MQA-AR. Pr: 0.5886
FBgn0027550_FBtr0080114_FBpp0079703	SP(Sec/SPI)	0.973622	0.026378	CS pos: 20-21. ATA-EQ. Pr: 0.4841
FBgn0032494_FBtr0080450_FBpp0080030	SP(Sec/SPI)	0.997819	0.002181	CS pos: 17-18. CSA-AP. Pr: 0.9567
FBgn0034500_FBtr0086300_FBpp0085612	SP(Sec/SPI)	0.764300	0.235700	CS pos: 21-22. LFS-KT. Pr: 0.2786
FBgn0028939_FBtr0080589_FBpp0080166	SP(Sec/SPI)	0.998505	0.001495	CS pos: 16-17. VQG-CV. Pr: 0.8947
FBgn0039629_FBtr0085362_FBpp0084731	SP(Sec/SPI)	0.976026	0.023974	CS pos: 26-27. ASA-QD. Pr: 0.7627
FBgn0046876_FBtr0078618_FBpp0078267	SP(Sec/SPI)	0.995223	0.004777	CS pos: 20-21. ALA-DL. Pr: 0.9126
FBgn0043534_FBtr0086293_FBpp0085605	SP(Sec/SPI)	0.986339	0.013661	CS pos: 22-23. AKA-RH. Pr: 0.9254
FBgn0043791_FBtr0082060_FBpp0081538	SP(Sec/SPI)	0.992760	0.007240	CS pos: 17-18. VSG-GE. Pr: 0.3934
FBgn0046878_FBtr0078584_FBpp0078233	SP(Sec/SPI)	0.996398	0.003602	CS pos: 22-23. GLA-LL. Pr: 0.7406
FBgn0038914_FBtr0084153_FBpp0083551	SP(Sec/SPI)	0.998128	0.001872	CS pos: 18-19. VQA-RN. Pr: 0.9535
FBgn0039774_FBtr0085649_FBpp0085011	SP(Sec/SPI)	0.979420	0.020580	CS pos: 23-24. VSA-TY. Pr: 0.8693
FBgn0039099_FBtr0084435_FBpp0083827	SP(Sec/SPI)	0.980291	0.019709	CS pos: 17-18. GVA-TP. Pr: 0.4337
FBgn0004240_FBtr0086620_FBpp0085802	SP(Sec/SPI)	0.999010	0.000990	CS pos: 19-20. TLA-YP. Pr: 0.9133
FBgn0034162_FBtr0087042_FBpp0086191	SP(Sec/SPI)	0.998012	0.001988	CS pos: 26-27. IQA-QD. Pr: 0.8921
FBgn0034331_FBtr0086728_FBpp0085907	SP(Sec/SPI)	0.998929	0.001071	CS pos: 20-21. VHG-GK. Pr: 0.9637
FBgn0039774_FBtr0085647_FBpp0085009	SP(Sec/SPI)	0.979420	0.020580	CS pos: 23-24. VSA-TY. Pr: 0.8693
FBgn0015035_FBtr0079925_FBpp0079515	SP(Sec/SPI)	0.525352	0.474648	CS pos: 19-20. VYF-ER. Pr: 0.0863
FBgn0034117_FBtr0087171_FBpp0086315	SP(Sec/SPI)	0.940663	0.059337	CS pos: 23-24. SMG-LD. Pr: 0.8262
FBgn0032021_FBtr0079609_FBpp0079229	SP(Sec/SPI)	0.997713	0.002287	CS pos: 21-22. GYA-IK. Pr: 0.9777
FBgn0037288_FBtr0078848_FBpp0078489	SP(Sec/SPI)	0.993431	0.006569	CS pos: 20-21. ISA-GN. Pr: 0.6918
FBgn0013949_FBtr0084709_FBpp0084086	SP(Sec/SPI)	0.948259	0.051741	CS pos: 20-21. ASG-QA. Pr: 0.4842
FBgn0010388_FBtr0087436_FBpp0086566	SP(Sec/SPI)	0.984375	0.015625	CS pos: 19-20. GVA-TP. Pr: 0.4714
FBgn0034500_FBtr0086299_FBpp0085611	SP(Sec/SPI)	0.764300	0.235700	CS pos: 21-22. LFS-KT. Pr: 0.2786
FBgn0259229_FBtr0299796_FBpp0289074	SP(Sec/SPI)	0.641230	0.358770	CS pos: 17-18. TTA-QT. Pr: 0.3657
FBgn0085386_FBtr0303867_FBpp0292870	SP(Sec/SPI)	0.526497	0.473503	CS pos: 27-28. SAA-SL. Pr: 0.2683
FBgn0050203_FBtr0273303_FBpp0271811	SP(Sec/SPI)	0.986144	0.013856	CS pos: 17-18. VRG-VC. Pr: 0.7638
FBgn0262608_FBtr0305282_FBpp0293825	SP(Sec/SPI)	0.990980	0.009020	CS pos: 22-23. SEA-RP. Pr: 0.8987
FBgn0038147_FBtr0303262_FBpp0292354	SP(Sec/SPI)	0.999621	0.000379	CS pos: 24-25. SQA-KK. Pr: 0.7187
FBgn0085386_FBtr0112568_FBpp0111480	SP(Sec/SPI)	0.526497	0.473503	CS pos: 27-28. SAA-SL. Pr: 0.2683
FBgn0050042_FBtr0087914_FBpp0087025	SP(Sec/SPI)	0.997174	0.002826	CS pos: 19-20. VLA-QN. Pr: 0.8698
FBgn0087002_FBtr0089188_FBpp0088252	SP(Sec/SPI)	0.997503	0.002497	CS pos: 25-26. VNA-EN. Pr: 0.9418
FBgn0085195_FBtr0112357_FBpp0111272	SP(Sec/SPI)	0.998607	0.001393	CS pos: 20-21. GYG-QQ. Pr: 0.5046
FBgn0262838_FBtr0306078_FBpp0297216	SP(Sec/SPI)	0.994515	0.005485	CS pos: 22-23. GYA-RT. Pr: 0.9493
FBgn0262574_FBtr0304945_FBpp0293484	SP(Sec/SPI)	0.999576	0.000424	CS pos: 20-21. AHA-IT. Pr: 0.8974
FBgn0053470_FBtr0303099_FBpp0292218	SP(Sec/SPI)	0.998777	0.001223	CS pos: 19-20. VAA-EP. Pr: 0.5568
FBgn0040606_FBtr0302899_FBpp0292030	SP(Sec/SPI)	0.999209	0.000791	CS pos: 21-22. AFA-SS. Pr: 0.7514
FBgn0036454_FBtr0110825_FBpp0110122	SP(Sec/SPI)	0.967482	0.032518	CS pos: 21-22. VKC-GV. Pr: 0.8087
FBgn0259716_FBtr0299969_FBpp0289246	SP(Sec/SPI)	0.992855	0.007145	CS pos: 14-15. ICA-AP. Pr: 0.5533
FBgn0025390_FBtr0303587_FBpp0292620	SP(Sec/SPI)	0.995529	0.004471	CS pos: 21-22. ATS-RS. Pr: 0.4690
FBgn0033775_FBtr0087820_FBpp0086933	SP(Sec/SPI)	0.572306	0.427694	CS pos: 24-25. SVA-KY. Pr: 0.5125
FBgn0033742_FBtr0087935_FBpp0087046	SP(Sec/SPI)	0.997541	0.002459	CS pos: 20-21. IQA-IV. Pr: 0.9628
FBgn0262728_FBtr0089500_FBpp0088497	SP(Sec/SPI)	0.974404	0.025596	CS pos: 19-20. VAS-SS. Pr: 0.4475
FBgn0030013_FBtr0303457_FBpp0292509	SP(Sec/SPI)	0.695467	0.304533	CS pos: 31-32. TDA-KH. Pr: 0.6441
FBgn0031646_FBtr0113021_FBpp0111934	SP(Sec/SPI)	0.945854	0.054146	CS pos: 29-30. ASA-FI. Pr: 0.8446
FBgn0011746_FBtr0088559_FBpp0087642	SP(Sec/SPI)	0.629259	0.370741	CS pos: 33-34. SRA-TP. Pr: 0.5555
FBgn0054054_FBtr0100109_FBpp0099465	SP(Sec/SPI)	0.998367	0.001633	CS pos: 21-22. IWA-QD. Pr: 0.9892
FBgn0020277_FBtr0301489_FBpp0290704	SP(Sec/SPI)	0.989442	0.010558	CS pos: 29-30. AVA-MT. Pr: 0.9434
FBgn0033366_FBtr0088664_FBpp0087745	SP(Sec/SPI)	0.997068	0.002932	CS pos: 20-21. AAA-NI. Pr: 0.3220
FBgn0262531_FBtr0304976_FBpp0293515	SP(Sec/SPI)	0.999079	0.000921	CS pos: 23-24. TSA-KE. Pr: 0.9127
FBgn0262539_FBtr0304879_FBpp0293419	SP(Sec/SPI)	0.991336	0.008664	CS pos: 18-19. ANS-LA. Pr: 0.4752
FBgn0038147_FBtr0303263_FBpp0292355	SP(Sec/SPI)	0.999621	0.000379	CS pos: 24-25. SQA-KK. Pr: 0.7187
FBgn0033763_FBtr0301237_FBpp0290455	SP(Sec/SPI)	0.999151	0.000849	CS pos: 16-17. IDA-AE. Pr: 0.9583
FBgn0037078_FBtr0306795_FBpp0297707	SP(Sec/SPI)	0.997671	0.002329	CS pos: 17-18. AAA-DV. Pr: 0.8172
FBgn0002565_FBtr0089324_FBpp0088363	SP(Sec/SPI)	0.997281	0.002719	CS pos: 21-22. GQA-KH. Pr: 0.9114
FBgn0263083_FBtr0307099_FBpp0297942	SP(Sec/SPI)	0.908848	0.091152	CS pos: 28-29. GFS-RE. Pr: 0.8326
FBgn0262728_FBtr0301509_FBpp0290724	SP(Sec/SPI)	0.974404	0.025596	CS pos: 19-20. VAS-SS. Pr: 0.4475
FBgn0085249_FBtr0112413_FBpp0111328	SP(Sec/SPI)	0.998121	0.001879	CS pos: 22-23. GSA-HR. Pr: 0.4419
FBgn0040256_FBtr0113321_FBpp0112233	SP(Sec/SPI)	0.994720	0.005280	CS pos: 16-17. LSA-KP. Pr: 0.3997
FBgn0033593_FBtr0088191_FBpp0087287	SP(Sec/SPI)	0.999057	0.000943	CS pos: 20-21. ISG-HP. Pr: 0.8336
FBgn0085195_FBtr0301737_FBpp0290951	SP(Sec/SPI)	0.998607	0.001393	CS pos: 20-21. GYG-QQ. Pr: 0.5046
FBgn0037288_FBtr0305965_FBpp0297107	SP(Sec/SPI)	0.993431	0.006569	CS pos: 20-21. ISA-GN. Pr: 0.6918
FBgn0011746_FBtr0300501_FBpp0289728	SP(Sec/SPI)	0.629259	0.370741	CS pos: 33-34. SRA-TP. Pr: 0.5555
FBgn0262608_FBtr0307049_FBpp0297892	SP(Sec/SPI)	0.990980	0.009020	CS pos: 22-23. SEA-RP. Pr: 0.8987
FBgn0034331_FBtr0300844_FBpp0290068	SP(Sec/SPI)	0.998929	0.001071	CS pos: 20-21. VHG-GK. Pr: 0.9637
FBgn0001114_FBtr0307091_FBpp0297934	SP(Sec/SPI)	0.998855	0.001145	CS pos: 17-18. VHA-HS. Pr: 0.9094
FBgn0016675_FBtr0302360_FBpp0291556	SP(Sec/SPI)	0.990640	0.009360	CS pos: 20-21. GWT-RE. Pr: 0.8027
FBgn0053470_FBtr0087656_FBpp0086782	SP(Sec/SPI)	0.998777	0.001223	CS pos: 19-20. VAA-EP. Pr: 0.5568
FBgn0036680_FBtr0113176_FBpp0112089	SP(Sec/SPI)	0.993972	0.006028	CS pos: 27-28. ARA-EI. Pr: 0.9629
FBgn0038214_FBtr0300059_FBpp0289336	SP(Sec/SPI)	0.988663	0.011337	CS pos: 18-19. TLG-LL. Pr: 0.8929
FBgn0024366_FBtr0342730_FBpp0309598	SP(Sec/SPI)	0.962314	0.037686	CS pos: 20-21. TRA-LP. Pr: 0.8854
FBgn0051832_FBtr0343688_FBpp0310276	SP(Sec/SPI)	0.999238	0.000762	CS pos: 20-21. GQS-SP. Pr: 0.8762
FBgn0001257_FBtr0333569_FBpp0305746	SP(Sec/SPI)	0.989489	0.010511	CS pos: 21-22. VRG-RA. Pr: 0.6304
FBgn0036837_FBtr0332651_FBpp0304897	SP(Sec/SPI)	0.994154	0.005846	CS pos: 20-21. CAA-FV. Pr: 0.4715
FBgn0004047_FBtr0346090_FBpp0311924	SP(Sec/SPI)	0.996184	0.003816	CS pos: 19-20. AHA-SK. Pr: 0.8951
FBgn0050280_FBtr0473598_FBpp0423061	SP(Sec/SPI)	0.974162	0.025838	CS pos: 22-23. CHA-ET. Pr: 0.9084
FBgn0085195_FBtr0343708_FBpp0310288	SP(Sec/SPI)	0.998607	0.001393	CS pos: 20-21. GYG-QQ. Pr: 0.5046
FBgn0053087_FBtr0344894_FBpp0311205	SP(Sec/SPI)	0.993996	0.006004	CS pos: 23-24. CSS-NS. Pr: 0.7815
FBgn0034670_FBtr0308748_FBpp0300929	SP(Sec/SPI)	0.512343	0.487657	CS pos: 22-23. TYG-DR. Pr: 0.3933
FBgn0025390_FBtr0343517_FBpp0310121	SP(Sec/SPI)	0.995529	0.004471	CS pos: 21-22. ATS-RS. Pr: 0.4690
FBgn0039656_FBtr0473405_FBpp0422992	SP(Sec/SPI)	0.996835	0.003165	CS pos: 16-17. SFA-GE. Pr: 0.5422
FBgn0263321_FBtr0343842_FBpp0310389	SP(Sec/SPI)	0.959928	0.040072	CS pos: 19-20. SLC-SN. Pr: 0.6816
FBgn0263132_FBtr0307373_FBpp0298362	SP(Sec/SPI)	0.989246	0.010754	CS pos: 22-23. AYC-IN. Pr: 0.2967
FBgn0263132_FBtr0307369_FBpp0298358	SP(Sec/SPI)	0.989246	0.010754	CS pos: 22-23. AYC-IN. Pr: 0.2967
FBgn0087002_FBtr0345296_FBpp0311463	SP(Sec/SPI)	0.997503	0.002497	CS pos: 25-26. VNA-EN. Pr: 0.9418
FBgn0266405_FBtr0475307_FBpp0423416	SP(Sec/SPI)	0.990998	0.009002	CS pos: 18-19. AAC-KN. Pr: 0.4585
FBgn0036995_FBtr0331569_FBpp0303959	SP(Sec/SPI)	0.999102	0.000898	CS pos: 19-20. IRA-ES. Pr: 0.7473
FBgn0030326_FBtr0346275_FBpp0312032	SP(Sec/SPI)	0.980557	0.019443	CS pos: 26-27. GQA-AV. Pr: 0.7113
FBgn0034500_FBtr0344185_FBpp0310597	SP(Sec/SPI)	0.764300	0.235700	CS pos: 21-22. LFS-KT. Pr: 0.2786
FBgn0263132_FBtr0307371_FBpp0298360	SP(Sec/SPI)	0.989246	0.010754	CS pos: 22-23. AYC-IN. Pr: 0.2967
FBgn0003390_FBtr0340089_FBpp0309088	SP(Sec/SPI)	0.714967	0.285033	CS pos: 26-27. CIG-QL. Pr: 0.3628
FBgn0087002_FBtr0345297_FBpp0311464	SP(Sec/SPI)	0.997503	0.002497	CS pos: 25-26. VNA-EN. Pr: 0.9418
FBgn0265577_FBtr0475306_FBpp0423415	SP(Sec/SPI)	0.991308	0.008692	CS pos: 18-19. AAC-KN. Pr: 0.5165
FBgn0039678_FBtr0339147_FBpp0308292	SP(Sec/SPI)	0.999383	0.000617	CS pos: 16-17. ASA-DY. Pr: 0.9844
FBgn0085386_FBtr0335239_FBpp0307226	SP(Sec/SPI)	0.526497	0.473503	CS pos: 27-28. SAA-SL. Pr: 0.2683
FBgn0034198_FBtr0345517_FBpp0311625	SP(Sec/SPI)	0.975103	0.024897	CS pos: 28-29. NRA-AR. Pr: 0.7391
FBgn0262728_FBtr0346652_FBpp0312237	SP(Sec/SPI)	0.974404	0.025596	CS pos: 19-20. VAS-SS. Pr: 0.4475
FBgn0032494_FBtr0334754_FBpp0306795	SP(Sec/SPI)	0.997819	0.002181	CS pos: 17-18. CSA-AP. Pr: 0.9567
FBgn0031373_FBtr0473589_FBpp0423052	SP(Sec/SPI)	0.998741	0.001259	CS pos: 23-24. SAA-MP. Pr: 0.5489
FBgn0263132_FBtr0307372_FBpp0298361	SP(Sec/SPI)	0.989246	0.010754	CS pos: 22-23. AYC-IN. Pr: 0.2967
FBgn0040503_FBtr0473624_FBpp0423087	SP(Sec/SPI)	0.999229	0.000771	CS pos: 19-20. SYS-AA. Pr: 0.5705
FBgn0027578_FBtr0336460_FBpp0307566	SP(Sec/SPI)	0.858826	0.141174	CS pos: 28-29. VAA-AP. Pr: 0.6642
FBgn0052313_FBtr0333398_FBpp0305590	SP(Sec/SPI)	0.627669	0.372331	CS pos: 20-21. TIG-IG. Pr: 0.3006
FBgn0037635_FBtr0309099_FBpp0301107	SP(Sec/SPI)	0.953878	0.046122	CS pos: 19-20. VQG-SM. Pr: 0.8070
FBgn0039774_FBtr0331357_FBpp0303775	SP(Sec/SPI)	0.979420	0.020580	CS pos: 23-24. VSA-TY. Pr: 0.8693
FBgn0004045_FBtr0346261_FBpp0312020	SP(Sec/SPI)	0.988861	0.011139	CS pos: 19-20. ALA-KP. Pr: 0.8966
FBgn0035791_FBtr0332145_FBpp0304455	SP(Sec/SPI)	0.971746	0.028254	CS pos: 22-23. SEA-RE. Pr: 0.9262
FBgn0263132_FBtr0307370_FBpp0298359	SP(Sec/SPI)	0.989246	0.010754	CS pos: 22-23. AYC-IN. Pr: 0.2967
FBgn0283462_FBtr0339757_FBpp0308804	SP(Sec/SPI)	0.998777	0.001223	CS pos: 19-20. VAA-EP. Pr: 0.5568
FBgn0036106_FBtr0346544_FBpp0312162	SP(Sec/SPI)	0.999098	0.000902	CS pos: 16-17. CHA-AP. Pr: 0.9500
FBgn0263321_FBtr0308745_FBpp0300926	SP(Sec/SPI)	0.959928	0.040072	CS pos: 19-20. SLC-SN. Pr: 0.6816
FBgn0263132_FBtr0307374_FBpp0298363	SP(Sec/SPI)	0.989246	0.010754	CS pos: 22-23. AYC-IN. Pr: 0.2967
FBgn0003390_FBtr0340090_FBpp0309089	SP(Sec/SPI)	0.714967	0.285033	CS pos: 26-27. CIG-QL. Pr: 0.3628
FBgn0002565_FBtr0345352_FBpp0311507	SP(Sec/SPI)	0.997281	0.002719	CS pos: 21-22. GQA-KH. Pr: 0.9114
FBgn0030595_FBtr0343379_FBpp0310034	SP(Sec/SPI)	0.997465	0.002535	CS pos: 25-26. SLA-RS. Pr: 0.6648
FBgn0043534_FBtr0342691_FBpp0309582	SP(Sec/SPI)	0.986339	0.013661	CS pos: 22-23. AKA-RH. Pr: 0.9254
FBgn0036995_FBtr0331570_FBpp0303960	SP(Sec/SPI)	0.999102	0.000898	CS pos: 19-20. IRA-ES. Pr: 0.7473
FBgn0037635_FBtr0334331_FBpp0306439	SP(Sec/SPI)	0.953878	0.046122	CS pos: 19-20. VQG-SM. Pr: 0.8070
FBgn0053087_FBtr0344893_FBpp0311204	SP(Sec/SPI)	0.977632	0.022368	CS pos: 23-24. CSS-NS. Pr: 0.7609
FBgn0087002_FBtr0334627_FBpp0306689	SP(Sec/SPI)	0.997503	0.002497	CS pos: 25-26. VNA-EN. Pr: 0.9418
FBgn0040606_FBtr0309031_FBpp0301060	SP(Sec/SPI)	0.999209	0.000791	CS pos: 21-22. AFA-SS. Pr: 0.7514
FBgn0085386_FBtr0474144_FBpp0423143	SP(Sec/SPI)	0.526497	0.473503	CS pos: 27-28. SAA-SL. Pr: 0.2683
FBgn0052313_FBtr0333399_FBpp0305591	SP(Sec/SPI)	0.578862	0.421138	CS pos: 20-21. TIG-IG. Pr: 0.2800
FBgn0000592_FBtr0333383_FBpp0305575	SP(Sec/SPI)	0.997915	0.002085	CS pos: 21-22. SNA-SD. Pr: 0.9480
FBgn0263132_FBtr0307375_FBpp0298364	SP(Sec/SPI)	0.989246	0.010754	CS pos: 22-23. AYC-IN. Pr: 0.2967
FBgn0031373_FBtr0473590_FBpp0423053	SP(Sec/SPI)	0.998741	0.001259	CS pos: 23-24. SAA-MP. Pr: 0.5489
FBgn0002563_FBtr0345738_FBpp0311765	SP(Sec/SPI)	0.996329	0.003671	CS pos: 16-17. AAA-AS. Pr: 0.6030
FBgn0028939_FBtr0343689_FBpp0310277	SP(Sec/SPI)	0.998505	0.001495	CS pos: 16-17. VQG-CV. Pr: 0.8947
FBgn0000565_FBtr0330176_FBpp0303209	SP(Sec/SPI)	0.558833	0.441167	CS pos: 21-22. VRN-EQ. Pr: 0.3850
FBgn0010388_FBtr0309055_FBpp0301076	SP(Sec/SPI)	0.984375	0.015625	CS pos: 19-20. GVA-TP. Pr: 0.4714
FBgn0085195_FBtr0345461_FBpp0311579	SP(Sec/SPI)	0.998607	0.001393	CS pos: 20-21. GYG-QQ. Pr: 0.5046
FBgn0005391_FBtr0339648_FBpp0308710	SP(Sec/SPI)	0.989968	0.010032	CS pos: 19-20. AMG-NP. Pr: 0.7979
FBgn0262574_FBtr0339482_FBpp0308564	SP(Sec/SPI)	0.999770	0.000230	CS pos: 20-21. AHA-SE. Pr: 0.9765
FBgn0040503_FBtr0473623_FBpp0423086	SP(Sec/SPI)	0.999229	0.000771	CS pos: 19-20. SYS-AA. Pr: 0.5705
FBgn0027584_FBtr0335216_FBpp0307203	SP(Sec/SPI)	0.984221	0.015779	CS pos: 20-21. VLS-IE. Pr: 0.8887
FBgn0031176_FBtr0346383_FBpp0312077	SP(Sec/SPI)	0.997291	0.002709	CS pos: 20-21. VQG-RR. Pr: 0.7491
FBgn0030013_FBtr0345987_FBpp0311874	SP(Sec/SPI)	0.695467	0.304533	CS pos: 31-32. TDA-KH. Pr: 0.6441
FBgn0013949_FBtr0334571_FBpp0306638	SP(Sec/SPI)	0.948259	0.051741	CS pos: 20-21. ASG-QA. Pr: 0.4842
FBgn0262531_FBtr0333122_FBpp0305333	SP(Sec/SPI)	0.999079	0.000921	CS pos: 23-24. TSA-KE. Pr: 0.9127
FBgn0003390_FBtr0340088_FBpp0309087	SP(Sec/SPI)	0.714967	0.285033	CS pos: 26-27. CIG-QL. Pr: 0.3628
FBgn0032021_FBtr0346462_FBpp0312112	SP(Sec/SPI)	0.997713	0.002287	CS pos: 21-22. GYA-IK. Pr: 0.9777

### Sheet: HSD
Sec/SPI: "standard" secretory signal peptides transported by the Sec translocon and cleaved by Signal Peptidase I (Lep)
# SignalP-5.0	Organism: Eukarya	Timestamp: 20211104104058
# ID	Prediction	SP(Sec/SPI)	OTHER	CS Position
FBgn0024366_FBtr0070238_FBpp0070228	SP(Sec/SPI)	0.962314	0.037686	CS pos: 20-21. TRA-LP. Pr: 0.8854
FBgn0029733_FBtr0070721_FBpp0070689	SP(Sec/SPI)	0.995871	0.004129	CS pos: 20-21. ASA-LD. Pr: 0.6541
FBgn0034623_FBtr0071612_FBpp0071538	SP(Sec/SPI)	0.997343	0.002657	CS pos: 21-22. ASS-QP. Pr: 0.5062
FBgn0005391_FBtr0071424_FBpp0071359	SP(Sec/SPI)	0.989968	0.010032	CS pos: 19-20. AMG-NP. Pr: 0.7979
FBgn0004045_FBtr0071419_FBpp0071354	SP(Sec/SPI)	0.988861	0.011139	CS pos: 19-20. ALA-KP. Pr: 0.8966
FBgn0030160_FBtr0071391_FBpp0071326	SP(Sec/SPI)	0.999377	0.000623	CS pos: 23-24. VRA-EC. Pr: 0.8399
FBgn0030160_FBtr0071392_FBpp0071327	SP(Sec/SPI)	0.999377	0.000623	CS pos: 23-24. VRA-EC. Pr: 0.8399
FBgn0029990_FBtr0071123_FBpp0071075	SP(Sec/SPI)	0.977500	0.022500	CS pos: 18-19. VMA-QD. Pr: 0.7995
FBgn0050287_FBtr0071695_FBpp0071612	SP(Sec/SPI)	0.998965	0.001035	CS pos: 21-22. VQG-QP. Pr: 0.9700
FBgn0034997_FBtr0072265_FBpp0072172	SP(Sec/SPI)	0.835261	0.164739	CS pos: 41-42. VGA-LP. Pr: 0.7094
FBgn0034741_FBtr0071854_FBpp0071765	SP(Sec/SPI)	0.997940	0.002060	CS pos: 23-24. VEA-RP. Pr: 0.9630
FBgn0034808_FBtr0071988_FBpp0071897	SP(Sec/SPI)	0.995016	0.004984	CS pos: 29-30. ANS-EE. Pr: 0.7713
FBgn0001257_FBtr0073248_FBpp0073104	SP(Sec/SPI)	0.981427	0.018573	CS pos: 24-25. VRG-RA. Pr: 0.5897
FBgn0029002_FBtr0072506_FBpp0072406	SP(Sec/SPI)	0.926307	0.073693	CS pos: 19-20. VLA-HN. Pr: 0.6775
FBgn0050281_FBtr0071760_FBpp0071674	SP(Sec/SPI)	0.969218	0.030782	CS pos: 20-21. STA-QS. Pr: 0.4620
FBgn0001257_FBtr0073250_FBpp0073106	SP(Sec/SPI)	0.969732	0.030268	CS pos: 25-26. VRG-RA. Pr: 0.5915
FBgn0034997_FBtr0072266_FBpp0072173	SP(Sec/SPI)	0.835261	0.164739	CS pos: 41-42. VGA-LP. Pr: 0.7094
FBgn0001257_FBtr0073249_FBpp0073105	SP(Sec/SPI)	0.989489	0.010511	CS pos: 21-22. VRG-RA. Pr: 0.6304
FBgn0036024_FBtr0076389_FBpp0076118	SP(Sec/SPI)	0.997760	0.002240	CS pos: 17-18. VAA-SP. Pr: 0.7914
FBgn0036836_FBtr0075046_FBpp0074813	SP(Sec/SPI)	0.748612	0.251388	CS pos: 35-36. CGA-FV. Pr: 0.6672
FBgn0030551_FBtr0073926_FBpp0073743	SP(Sec/SPI)	0.998952	0.001048	CS pos: 21-22. GRA-ED. Pr: 0.9175
FBgn0035575_FBtr0073362_FBpp0073218	SP(Sec/SPI)	0.917137	0.082863	CS pos: 27-28. SQA-KE. Pr: 0.2871
FBgn0052040_FBtr0076440_FBpp0076168	SP(Sec/SPI)	0.989725	0.010275	CS pos: 21-22. VSS-GV. Pr: 0.8233
FBgn0030272_FBtr0073439_FBpp0073295	SP(Sec/SPI)	0.989386	0.010614	CS pos: 32-33. VDA-AS. Pr: 0.8299
FBgn0036146_FBtr0076164_FBpp0075895	SP(Sec/SPI)	0.998229	0.001771	CS pos: 24-25. CEA-RR. Pr: 0.9169
FBgn0003388_FBtr0075676_FBpp0089324	SP(Sec/SPI)	0.791902	0.208098	CS pos: 17-18. CYC-AL. Pr: 0.6846
FBgn0004047_FBtr0073821_FBpp0073652	SP(Sec/SPI)	0.996184	0.003816	CS pos: 19-20. AHA-SK. Pr: 0.8951
FBgn0022355_FBtr0074559_FBpp0074331	SP(Sec/SPI)	0.998009	0.001991	CS pos: 29-30. SLA-EE. Pr: 0.9421
FBgn0041182_FBtr0079510_FBpp0079133	SP(Sec/SPI)	0.884320	0.115680	CS pos: 19-20. VNA-TG. Pr: 0.6575
FBgn0041182_FBtr0079511_FBpp0079134	SP(Sec/SPI)	0.884320	0.115680	CS pos: 19-20. VNA-TG. Pr: 0.6575
FBgn0032343_FBtr0080229_FBpp0079816	SP(Sec/SPI)	0.948283	0.051717	CS pos: 16-17. IHA-HY. Pr: 0.8808
FBgn0046875_FBtr0078617_FBpp0078266	SP(Sec/SPI)	0.976816	0.023184	CS pos: 23-24. TTA-KF. Pr: 0.8210
FBgn0026077_FBtr0078619_FBpp0078268	SP(Sec/SPI)	0.999830	0.000170	CS pos: 17-18. AVA-QS. Pr: 0.4607
FBgn0032021_FBtr0079609_FBpp0079229	SP(Sec/SPI)	0.997713	0.002287	CS pos: 21-22. GYA-IK. Pr: 0.9777
FBgn0015035_FBtr0079925_FBpp0079515	SP(Sec/SPI)	0.525352	0.474648	CS pos: 19-20. VYF-ER. Pr: 0.0863
FBgn0024740_FBtr0080123_FBpp0079712	SP(Sec/SPI)	0.850702	0.149298	CS pos: 25-26. AHS-SP. Pr: 0.7399
FBgn0043806_FBtr0076529_FBpp0076256	SP(Sec/SPI)	0.930608	0.069392	CS pos: 21-22. IAG-TV. Pr: 0.4081
FBgn0031559_FBtr0077549_FBpp0077238	SP(Sec/SPI)	0.995652	0.004348	CS pos: 24-25. VHA-KP. Pr: 0.7480
FBgn0031560_FBtr0077547_FBpp0077236	SP(Sec/SPI)	0.999483	0.000517	CS pos: 19-20. ALA-LK. Pr: 0.6382
FBgn0037217_FBtr0078988_FBpp0078627	SP(Sec/SPI)	0.941782	0.058218	CS pos: 24-25. CIS-LS. Pr: 0.4535
FBgn0003046_FBtr0079388_FBpp0079016	SP(Sec/SPI)	0.995647	0.004353	CS pos: 18-19. VQA-GS. Pr: 0.8074
FBgn0028939_FBtr0080588_FBpp0080165	SP(Sec/SPI)	0.999667	0.000333	CS pos: 16-17. VQG-CV. Pr: 0.8678
FBgn0041182_FBtr0079513_FBpp0079136	SP(Sec/SPI)	0.884320	0.115680	CS pos: 19-20. VNA-TG. Pr: 0.6575
FBgn0260011_FBtr0080592_FBpp0080169	SP(Sec/SPI)	0.998919	0.001081	CS pos: 18-19. ANA-ER. Pr: 0.8273
FBgn0031176_FBtr0077219_FBpp0076915	SP(Sec/SPI)	0.997291	0.002709	CS pos: 20-21. VQG-RR. Pr: 0.7491
FBgn0031305_FBtr0077986_FBpp0077651	SP(Sec/SPI)	0.994997	0.005003	CS pos: 20-21. SHG-SP. Pr: 0.8298
FBgn0032889_FBtr0081418_FBpp0080947	SP(Sec/SPI)	0.973342	0.026658	CS pos: 23-24. SNA-SL. Pr: 0.8062
FBgn0035791_FBtr0076831_FBpp0076542	SP(Sec/SPI)	0.971746	0.028254	CS pos: 22-23. SEA-RE. Pr: 0.9262
FBgn0036995_FBtr0078223_FBpp0077881	SP(Sec/SPI)	0.999102	0.000898	CS pos: 19-20. IRA-ES. Pr: 0.7473
FBgn0014417_FBtr0079711_FBpp0079316	SP(Sec/SPI)	0.998155	0.001845	CS pos: 22-23. AQG-SE. Pr: 0.9757
FBgn0028939_FBtr0080589_FBpp0080166	SP(Sec/SPI)	0.998505	0.001495	CS pos: 16-17. VQG-CV. Pr: 0.8947
FBgn0032322_FBtr0080147_FBpp0079736	SP(Sec/SPI)	0.995007	0.004993	CS pos: 22-23. VRT-DS. Pr: 0.7589
FBgn0031701_FBtr0079073_FBpp0078708	SP(Sec/SPI)	0.995475	0.004525	CS pos: 23-24. VNA-EN. Pr: 0.9831
FBgn0025686_FBtr0078134_FBpp0077793	SP(Sec/SPI)	0.972842	0.027158	CS pos: 20-21. ALA-TK. Pr: 0.9413
FBgn0032381_FBtr0080275_FBpp0079859	SP(Sec/SPI)	0.929078	0.070922	CS pos: 19-20. ILA-HK. Pr: 0.8174
FBgn0032835_FBtr0081302_FBpp0080837	SP(Sec/SPI)	0.978781	0.021219	CS pos: 17-18. SYA-QL. Pr: 0.7985
FBgn0051606_FBtr0079577_FBpp0079199	SP(Sec/SPI)	0.991833	0.008167	CS pos: 18-19. ARS-DP. Pr: 0.7841
FBgn0031558_FBtr0077550_FBpp0077239	SP(Sec/SPI)	0.999711	0.000289	CS pos: 19-20. AFA-TL. Pr: 0.7605
FBgn0000355_FBtr0076572_FBpp0076299	SP(Sec/SPI)	0.999077	0.000923	CS pos: 18-19. INA-SP. Pr: 0.6974
FBgn0046876_FBtr0078618_FBpp0078267	SP(Sec/SPI)	0.995223	0.004777	CS pos: 20-21. ALA-DL. Pr: 0.9126
FBgn0031805_FBtr0079253_FBpp0078883	SP(Sec/SPI)	0.998584	0.001416	CS pos: 25-26. VKA-ND. Pr: 0.2997
FBgn0085195_FBtr0112357_FBpp0111272	SP(Sec/SPI)	0.998607	0.001393	CS pos: 20-21. GYG-QQ. Pr: 0.5046
FBgn0033725_FBtr0087916_FBpp0087027	SP(Sec/SPI)	0.998915	0.001085	CS pos: 21-22. CHA-SP. Pr: 0.9460
FBgn0038914_FBtr0084153_FBpp0083551	SP(Sec/SPI)	0.998128	0.001872	CS pos: 18-19. VQA-RN. Pr: 0.9535
FBgn0002565_FBtr0089324_FBpp0088363	SP(Sec/SPI)	0.997281	0.002719	CS pos: 21-22. GQA-KH. Pr: 0.9114
FBgn0039774_FBtr0085646_FBpp0085008	SP(Sec/SPI)	0.979420	0.020580	CS pos: 23-24. VSA-TY. Pr: 0.8693
FBgn0011746_FBtr0088559_FBpp0087642	SP(Sec/SPI)	0.629259	0.370741	CS pos: 33-34. SRA-TP. Pr: 0.5555
FBgn0261575_FBtr0084847_FBpp0084221	SP(Sec/SPI)	0.993366	0.006634	CS pos: 21-22. VHT-CA. Pr: 0.6566
FBgn0038866_FBtr0084026_FBpp0083429	SP(Sec/SPI)	0.985232	0.014768	CS pos: 22-23. CES-QK. Pr: 0.7869
FBgn0003867_FBtr0084165_FBpp0083563	SP(Sec/SPI)	0.991909	0.008091	CS pos: 19-20. ADG-GR. Pr: 0.6314
FBgn0003733_FBtr0088938_FBpp0088012	SP(Sec/SPI)	0.665727	0.334273	CS pos: 21-22. NQG-EM. Pr: 0.4197
FBgn0034117_FBtr0087172_FBpp0086316	SP(Sec/SPI)	0.940663	0.059337	CS pos: 23-24. SMG-LD. Pr: 0.8262
FBgn0034331_FBtr0086728_FBpp0085907	SP(Sec/SPI)	0.998929	0.001071	CS pos: 20-21. VHG-GK. Pr: 0.9637
FBgn0085325_FBtr0112492_FBpp0111405	SP(Sec/SPI)	0.995740	0.004260	CS pos: 19-20. AIG-DS. Pr: 0.8535
FBgn0038484_FBtr0083405_FBpp0082846	SP(Sec/SPI)	0.999304	0.000696	CS pos: 18-19. CSA-KS. Pr: 0.9461
FBgn0039774_FBtr0085648_FBpp0085010	SP(Sec/SPI)	0.979420	0.020580	CS pos: 23-24. VSA-TY. Pr: 0.8693
FBgn0033799_FBtr0087772_FBpp0086885	SP(Sec/SPI)	0.991494	0.008506	CS pos: 27-28. TDA-YG. Pr: 0.8577
FBgn0034407_FBtr0086621_FBpp0085803	SP(Sec/SPI)	0.997538	0.002462	CS pos: 21-22. AWA-YP. Pr: 0.9574
FBgn0010388_FBtr0087436_FBpp0086566	SP(Sec/SPI)	0.984375	0.015625	CS pos: 19-20. GVA-TP. Pr: 0.4714
FBgn0038865_FBtr0084028_FBpp0083431	SP(Sec/SPI)	0.988738	0.011262	CS pos: 22-23. ATA-TT. Pr: 0.5144
FBgn0043791_FBtr0082060_FBpp0081538	SP(Sec/SPI)	0.992760	0.007240	CS pos: 17-18. VSG-GE. Pr: 0.3934
FBgn0014865_FBtr0087386_FBpp0086518	SP(Sec/SPI)	0.977226	0.022774	CS pos: 24-25. VLA-EP. Pr: 0.5424
FBgn0003867_FBtr0084164_FBpp0083562	SP(Sec/SPI)	0.991909	0.008091	CS pos: 19-20. ADG-GR. Pr: 0.6314
FBgn0003357_FBtr0085502_FBpp0084868	SP(Sec/SPI)	0.999548	0.000452	CS pos: 16-17. ATA-VP. Pr: 0.4255
FBgn0039666_FBtr0085426_FBpp0084794	SP(Sec/SPI)	0.995387	0.004613	CS pos: 24-25. ARS-EC. Pr: 0.7381
FBgn0034321_FBtr0086756_FBpp0085935	SP(Sec/SPI)	0.971405	0.028595	CS pos: 24-25. CNG-KR. Pr: 0.9487
FBgn0010425_FBtr0088160_FBpp0087256	SP(Sec/SPI)	0.996378	0.003622	CS pos: 16-17. ALA-GT. Pr: 0.6761
FBgn0026403_FBtr0088349_FBpp0087438	SP(Sec/SPI)	0.951938	0.048062	CS pos: 22-23. VSG-QF. Pr: 0.8679
FBgn0015591_FBtr0084744_FBpp0084119	SP(Sec/SPI)	0.983130	0.016870	CS pos: 21-22. IAS-SP. Pr: 0.5692
FBgn0044810_FBtr0083985_FBpp0083389	SP(Sec/SPI)	0.985560	0.014440	CS pos: 22-23. ATA-NT. Pr: 0.8522
FBgn0250907_FBtr0111127_FBpp0110419	SP(Sec/SPI)	0.943062	0.056938	CS pos: 20-21. VKA-HI. Pr: 0.8974
FBgn0033775_FBtr0087820_FBpp0086933	SP(Sec/SPI)	0.572306	0.427694	CS pos: 24-25. SVA-KY. Pr: 0.5125
FBgn0037217_FBtr0111206_FBpp0110558	SP(Sec/SPI)	0.941782	0.058218	CS pos: 24-25. CIS-LS. Pr: 0.4535
FBgn0033725_FBtr0087917_FBpp0087028	SP(Sec/SPI)	0.999108	0.000892	CS pos: 21-22. CHA-SP. Pr: 0.9427
FBgn0004359_FBtr0085065_FBpp0084437	SP(Sec/SPI)	0.929185	0.070815	CS pos: 28-29. AQA-AT. Pr: 0.7835
FBgn0039774_FBtr0085647_FBpp0085009	SP(Sec/SPI)	0.979420	0.020580	CS pos: 23-24. VSA-TY. Pr: 0.8693
FBgn0039774_FBtr0085649_FBpp0085011	SP(Sec/SPI)	0.979420	0.020580	CS pos: 23-24. VSA-TY. Pr: 0.8693
FBgn0037788_FBtr0082179_FBpp0081657	SP(Sec/SPI)	0.998338	0.001662	CS pos: 19-20. SWA-NE. Pr: 0.9627
FBgn0010053_FBtr0086625_FBpp0085807	SP(Sec/SPI)	0.756220	0.243780	CS pos: 17-18. AGG-LV. Pr: 0.2113
FBgn0038113_FBtr0082705_FBpp0082173	SP(Sec/SPI)	0.960253	0.039747	CS pos: 23-24. AYA-QN. Pr: 0.7887
FBgn0040257_FBtr0082337_FBpp0081813	SP(Sec/SPI)	0.951637	0.048363	CS pos: 21-22. SWG-YS. Pr: 0.8463
FBgn0051313_FBtr0082982_FBpp0082441	SP(Sec/SPI)	0.987244	0.012756	CS pos: 19-20. AFA-NP. Pr: 0.8024
FBgn0034500_FBtr0086299_FBpp0085611	SP(Sec/SPI)	0.764300	0.235700	CS pos: 21-22. LFS-KT. Pr: 0.2786
FBgn0038147_FBtr0082762_FBpp0082230	SP(Sec/SPI)	0.999621	0.000379	CS pos: 24-25. SQA-KK. Pr: 0.7187
FBgn0039678_FBtr0085450_FBpp0084816	SP(Sec/SPI)	0.999383	0.000617	CS pos: 16-17. ASA-DY. Pr: 0.9844
FBgn0050098_FBtr0087168_FBpp0086312	SP(Sec/SPI)	0.922926	0.077074	CS pos: 20-21. SYG-YS. Pr: 0.5810
FBgn0034117_FBtr0087171_FBpp0086315	SP(Sec/SPI)	0.940663	0.059337	CS pos: 23-24. SMG-LD. Pr: 0.8262
FBgn0034321_FBtr0086757_FBpp0085936	SP(Sec/SPI)	0.971405	0.028595	CS pos: 24-25. CNG-KR. Pr: 0.9487
FBgn0000078_FBtr0086983_FBpp0086136	SP(Sec/SPI)	0.997769	0.002231	CS pos: 18-19. ANA-QF. Pr: 0.9649
FBgn0000079_FBtr0087004_FBpp0086155	SP(Sec/SPI)	0.998581	0.001419	CS pos: 18-19. ANA-QF. Pr: 0.9677
FBgn0033724_FBtr0087915_FBpp0087026	SP(Sec/SPI)	0.998408	0.001592	CS pos: 25-26. GEA-LR. Pr: 0.9344
FBgn0039099_FBtr0084435_FBpp0083827	SP(Sec/SPI)	0.980291	0.019709	CS pos: 17-18. GVA-TP. Pr: 0.4337
FBgn0040532_FBtr0081920_FBpp0081403	SP(Sec/SPI)	0.999366	0.000634	CS pos: 19-20. VLA-TP. Pr: 0.7005
FBgn0051296_FBtr0083155_FBpp0082609	SP(Sec/SPI)	0.966955	0.033045	CS pos: 20-21. GCS-KL. Pr: 0.5344
FBgn0039774_FBtr0085645_FBpp0085007	SP(Sec/SPI)	0.979420	0.020580	CS pos: 23-24. VSA-TY. Pr: 0.8693
FBgn0086359_FBtr0082181_FBpp0081659	SP(Sec/SPI)	0.727934	0.272066	CS pos: 32-33. ATA-HN. Pr: 0.5549
FBgn0040606_FBtr0085025_FBpp0084397	SP(Sec/SPI)	0.999209	0.000791	CS pos: 21-22. AFA-SS. Pr: 0.7514
FBgn0033742_FBtr0087935_FBpp0087046	SP(Sec/SPI)	0.997541	0.002459	CS pos: 20-21. IQA-IV. Pr: 0.9628
FBgn0034500_FBtr0086300_FBpp0085612	SP(Sec/SPI)	0.764300	0.235700	CS pos: 21-22. LFS-KT. Pr: 0.2786
FBgn0051313_FBtr0334960_FBpp0306975	SP(Sec/SPI)	0.987244	0.012756	CS pos: 19-20. AFA-NP. Pr: 0.8024
FBgn0034331_FBtr0300844_FBpp0290068	SP(Sec/SPI)	0.998929	0.001071	CS pos: 20-21. VHG-GK. Pr: 0.9637
FBgn0263132_FBtr0307371_FBpp0298360	SP(Sec/SPI)	0.989246	0.010754	CS pos: 22-23. AYC-IN. Pr: 0.2967
FBgn0033799_FBtr0310152_FBpp0301837	SP(Sec/SPI)	0.991494	0.008506	CS pos: 27-28. TDA-YG. Pr: 0.8577
FBgn0004359_FBtr0336724_FBpp0307705	SP(Sec/SPI)	0.929185	0.070815	CS pos: 28-29. AQA-AT. Pr: 0.7835
FBgn0085386_FBtr0335239_FBpp0307226	SP(Sec/SPI)	0.526497	0.473503	CS pos: 27-28. SAA-SL. Pr: 0.2683
FBgn0262531_FBtr0333122_FBpp0305333	SP(Sec/SPI)	0.999079	0.000921	CS pos: 23-24. TSA-KE. Pr: 0.9127
FBgn0262870_FBtr0306206_FBpp0297315	SP(Sec/SPI)	0.972848	0.027152	CS pos: 18-19. ASG-LS. Pr: 0.4263
FBgn0040099_FBtr0308065_FBpp0300410	SP(Sec/SPI)	0.984292	0.015708	CS pos: 19-20. INA-SP. Pr: 0.5131
FBgn0003388_FBtr0333031_FBpp0305245	SP(Sec/SPI)	0.791902	0.208098	CS pos: 17-18. CYC-AL. Pr: 0.6846
FBgn0040606_FBtr0302899_FBpp0292030	SP(Sec/SPI)	0.999209	0.000791	CS pos: 21-22. AFA-SS. Pr: 0.7514
FBgn0010197_FBtr0112856_FBpp0111769	SP(Sec/SPI)	0.932019	0.067981	CS pos: 31-32. AAG-AT. Pr: 0.3595
FBgn0069056_FBtr0308585_FBpp0300809	SP(Sec/SPI)	0.909454	0.090546	CS pos: 28-29. SLG-QD. Pr: 0.7156
FBgn0032889_FBtr0339561_FBpp0308641	SP(Sec/SPI)	0.973342	0.026658	CS pos: 23-24. SNA-SL. Pr: 0.8062
FBgn0028939_FBtr0343689_FBpp0310277	SP(Sec/SPI)	0.998505	0.001495	CS pos: 16-17. VQG-CV. Pr: 0.8947
FBgn0085359_FBtr0112532_FBpp0111444	SP(Sec/SPI)	0.947968	0.052032	CS pos: 19-20. VLS-SS. Pr: 0.7635
FBgn0036681_FBtr0113177_FBpp0112090	SP(Sec/SPI)	0.966573	0.033427	CS pos: 19-20. IDA-VE. Pr: 0.9219
FBgn0014417_FBtr0331991_FBpp0304313	SP(Sec/SPI)	0.998155	0.001845	CS pos: 22-23. AQG-SE. Pr: 0.9757
FBgn0033799_FBtr0310154_FBpp0301839	SP(Sec/SPI)	0.991494	0.008506	CS pos: 27-28. TDA-YG. Pr: 0.8577
FBgn0262794_FBtr0305917_FBpp0297084	SP(Sec/SPI)	0.999687	0.000313	CS pos: 21-22. SQA-YS. Pr: 0.7924
FBgn0051313_FBtr0334961_FBpp0306976	SP(Sec/SPI)	0.989180	0.010820	CS pos: 19-20. AFA-NP. Pr: 0.7998
FBgn0263132_FBtr0307370_FBpp0298359	SP(Sec/SPI)	0.989246	0.010754	CS pos: 22-23. AYC-IN. Pr: 0.2967
FBgn0040099_FBtr0343418_FBpp0310064	SP(Sec/SPI)	0.984292	0.015708	CS pos: 19-20. INA-SP. Pr: 0.5131
FBgn0040606_FBtr0309031_FBpp0301060	SP(Sec/SPI)	0.999209	0.000791	CS pos: 21-22. AFA-SS. Pr: 0.7514
FBgn0263321_FBtr0343842_FBpp0310389	SP(Sec/SPI)	0.959928	0.040072	CS pos: 19-20. SLC-SN. Pr: 0.6816
FBgn0003867_FBtr0334312_FBpp0306427	SP(Sec/SPI)	0.991909	0.008091	CS pos: 19-20. ADG-GR. Pr: 0.6314
FBgn0031701_FBtr0307036_FBpp0297879	SP(Sec/SPI)	0.995475	0.004525	CS pos: 23-24. VNA-EN. Pr: 0.9831
FBgn0263402_FBtr0309181_FBpp0301135	SP(Sec/SPI)	0.992224	0.007776	CS pos: 21-22. GRS-AE. Pr: 0.6555
FBgn0038214_FBtr0300059_FBpp0289336	SP(Sec/SPI)	0.988663	0.011337	CS pos: 18-19. TLG-LL. Pr: 0.8929
FBgn0262531_FBtr0304976_FBpp0293515	SP(Sec/SPI)	0.999079	0.000921	CS pos: 23-24. TSA-KE. Pr: 0.9127
FBgn0263132_FBtr0307373_FBpp0298362	SP(Sec/SPI)	0.989246	0.010754	CS pos: 22-23. AYC-IN. Pr: 0.2967
FBgn0034997_FBtr0343442_FBpp0310086	SP(Sec/SPI)	0.835261	0.164739	CS pos: 41-42. VGA-LP. Pr: 0.7094
FBgn0034321_FBtr0340332_FBpp0309292	SP(Sec/SPI)	0.971405	0.028595	CS pos: 24-25. CNG-KR. Pr: 0.9487
FBgn0026077_FBtr0112922_FBpp0111835	SP(Sec/SPI)	0.999830	0.000170	CS pos: 17-18. AVA-QS. Pr: 0.4607
FBgn0262870_FBtr0333594_FBpp0305771	SP(Sec/SPI)	0.972848	0.027152	CS pos: 18-19. ASG-LS. Pr: 0.4263
FBgn0011746_FBtr0300501_FBpp0289728	SP(Sec/SPI)	0.629259	0.370741	CS pos: 33-34. SRA-TP. Pr: 0.5555
FBgn0036995_FBtr0331570_FBpp0303960	SP(Sec/SPI)	0.999102	0.000898	CS pos: 19-20. IRA-ES. Pr: 0.7473
FBgn0262608_FBtr0305282_FBpp0293825	SP(Sec/SPI)	0.990980	0.009020	CS pos: 22-23. SEA-RP. Pr: 0.8987
FBgn0040256_FBtr0113321_FBpp0112233	SP(Sec/SPI)	0.994720	0.005280	CS pos: 16-17. LSA-KP. Pr: 0.3997
FBgn0259229_FBtr0299796_FBpp0289074	SP(Sec/SPI)	0.641230	0.358770	CS pos: 17-18. TTA-QT. Pr: 0.3657
FBgn0024366_FBtr0342730_FBpp0309598	SP(Sec/SPI)	0.962314	0.037686	CS pos: 20-21. TRA-LP. Pr: 0.8854
FBgn0262870_FBtr0333592_FBpp0305769	SP(Sec/SPI)	0.972848	0.027152	CS pos: 18-19. ASG-LS. Pr: 0.4263
FBgn0010197_FBtr0343625_FBpp0310220	SP(Sec/SPI)	0.932019	0.067981	CS pos: 31-32. AAG-AT. Pr: 0.3595
FBgn0003733_FBtr0339117_FBpp0308262	SP(Sec/SPI)	0.665727	0.334273	CS pos: 21-22. NQG-EM. Pr: 0.4197
FBgn0031558_FBtr0339575_FBpp0308650	SP(Sec/SPI)	0.999711	0.000289	CS pos: 19-20. AFA-TL. Pr: 0.7605
FBgn0085386_FBtr0112568_FBpp0111480	SP(Sec/SPI)	0.526497	0.473503	CS pos: 27-28. SAA-SL. Pr: 0.2683
FBgn0050286_FBtr0300952_FBpp0290174	SP(Sec/SPI)	0.996332	0.003668	CS pos: 19-20. ATA-QF. Pr: 0.9563
FBgn0035791_FBtr0332145_FBpp0304455	SP(Sec/SPI)	0.971746	0.028254	CS pos: 22-23. SEA-RE. Pr: 0.9262
FBgn0029002_FBtr0332839_FBpp0305062	SP(Sec/SPI)	0.926307	0.073693	CS pos: 19-20. VLA-HN. Pr: 0.6775
FBgn0029002_FBtr0332837_FBpp0305060	SP(Sec/SPI)	0.926307	0.073693	CS pos: 19-20. VLA-HN. Pr: 0.6775
FBgn0038147_FBtr0303263_FBpp0292355	SP(Sec/SPI)	0.999621	0.000379	CS pos: 24-25. SQA-KK. Pr: 0.7187
FBgn0263132_FBtr0307375_FBpp0298364	SP(Sec/SPI)	0.989246	0.010754	CS pos: 22-23. AYC-IN. Pr: 0.2967
FBgn0025686_FBtr0330647_FBpp0303497	SP(Sec/SPI)	0.972842	0.027158	CS pos: 20-21. ALA-TK. Pr: 0.9413
FBgn0041182_FBtr0335487_FBpp0307460	SP(Sec/SPI)	0.884320	0.115680	CS pos: 19-20. VNA-TG. Pr: 0.6575
FBgn0029002_FBtr0332838_FBpp0305061	SP(Sec/SPI)	0.926307	0.073693	CS pos: 19-20. VLA-HN. Pr: 0.6775
FBgn0050286_FBtr0300951_FBpp0290173	SP(Sec/SPI)	0.996332	0.003668	CS pos: 19-20. ATA-QF. Pr: 0.9563
FBgn0033725_FBtr0339631_FBpp0308694	SP(Sec/SPI)	0.999087	0.000913	CS pos: 21-22. CHA-SP. Pr: 0.9454
FBgn0041182_FBtr0335488_FBpp0307461	SP(Sec/SPI)	0.884320	0.115680	CS pos: 19-20. VNA-TG. Pr: 0.6575
FBgn0033799_FBtr0310155_FBpp0301840	SP(Sec/SPI)	0.991494	0.008506	CS pos: 27-28. TDA-YG. Pr: 0.8577
FBgn0001257_FBtr0333569_FBpp0305746	SP(Sec/SPI)	0.989489	0.010511	CS pos: 21-22. VRG-RA. Pr: 0.6304
FBgn0010388_FBtr0309055_FBpp0301076	SP(Sec/SPI)	0.984375	0.015625	CS pos: 19-20. GVA-TP. Pr: 0.4714
FBgn0262870_FBtr0333591_FBpp0305768	SP(Sec/SPI)	0.972848	0.027152	CS pos: 18-19. ASG-LS. Pr: 0.4263
FBgn0262870_FBtr0302646_FBpp0291786	SP(Sec/SPI)	0.972848	0.027152	CS pos: 18-19. ASG-LS. Pr: 0.4263
FBgn0051296_FBtr0334558_FBpp0306625	SP(Sec/SPI)	0.966955	0.033045	CS pos: 20-21. GCS-KL. Pr: 0.5344
FBgn0050045_FBtr0113359_FBpp0112271	SP(Sec/SPI)	0.999485	0.000515	CS pos: 18-19. AQA-RP. Pr: 0.7976
FBgn0029002_FBtr0332836_FBpp0305059	SP(Sec/SPI)	0.926307	0.073693	CS pos: 19-20. VLA-HN. Pr: 0.6775
FBgn0033799_FBtr0310153_FBpp0301838	SP(Sec/SPI)	0.991494	0.008506	CS pos: 27-28. TDA-YG. Pr: 0.8577
FBgn0250907_FBtr0331166_FBpp0303593	SP(Sec/SPI)	0.943062	0.056938	CS pos: 20-21. VKA-HI. Pr: 0.8974
FBgn0263321_FBtr0308745_FBpp0300926	SP(Sec/SPI)	0.959928	0.040072	CS pos: 19-20. SLC-SN. Pr: 0.6816
FBgn0085195_FBtr0343708_FBpp0310288	SP(Sec/SPI)	0.998607	0.001393	CS pos: 20-21. GYG-QQ. Pr: 0.5046
FBgn0026403_FBtr0339459_FBpp0308545	SP(Sec/SPI)	0.951938	0.048062	CS pos: 22-23. VSG-QF. Pr: 0.8679
FBgn0039678_FBtr0339147_FBpp0308292	SP(Sec/SPI)	0.999383	0.000617	CS pos: 16-17. ASA-DY. Pr: 0.9844
FBgn0034741_FBtr0343000_FBpp0309757	SP(Sec/SPI)	0.998561	0.001439	CS pos: 19-20. VEA-RP. Pr: 0.9632
FBgn0250907_FBtr0331165_FBpp0303592	SP(Sec/SPI)	0.943062	0.056938	CS pos: 20-21. VKA-HI. Pr: 0.8974
FBgn0262570_FBtr0304897_FBpp0293436	SP(Sec/SPI)	0.989029	0.010971	CS pos: 21-22. AYS-MF. Pr: 0.5937
FBgn0262608_FBtr0307049_FBpp0297892	SP(Sec/SPI)	0.990980	0.009020	CS pos: 22-23. SEA-RP. Pr: 0.8987
FBgn0260477_FBtr0300950_FBpp0290172	SP(Sec/SPI)	0.995742	0.004258	CS pos: 22-23. VLG-SE. Pr: 0.7195
FBgn0263132_FBtr0307374_FBpp0298363	SP(Sec/SPI)	0.989246	0.010754	CS pos: 22-23. AYC-IN. Pr: 0.2967
FBgn0033725_FBtr0339630_FBpp0308693	SP(Sec/SPI)	0.999254	0.000746	CS pos: 21-22. CHA-SP. Pr: 0.9463
FBgn0262870_FBtr0333593_FBpp0305770	SP(Sec/SPI)	0.972848	0.027152	CS pos: 18-19. ASG-LS. Pr: 0.4263
FBgn0034321_FBtr0301546_FBpp0290761	SP(Sec/SPI)	0.971405	0.028595	CS pos: 24-25. CNG-KR. Pr: 0.9487
FBgn0260474_FBtr0302050_FBpp0291260	SP(Sec/SPI)	0.994721	0.005279	CS pos: 25-26. SEA-GM. Pr: 0.9316
FBgn0085386_FBtr0303867_FBpp0292870	SP(Sec/SPI)	0.526497	0.473503	CS pos: 27-28. SAA-SL. Pr: 0.2683
FBgn0038147_FBtr0303262_FBpp0292354	SP(Sec/SPI)	0.999621	0.000379	CS pos: 24-25. SQA-KK. Pr: 0.7187
FBgn0262870_FBtr0306207_FBpp0297316	SP(Sec/SPI)	0.972848	0.027152	CS pos: 18-19. ASG-LS. Pr: 0.4263
FBgn0039073_FBtr0339619_FBpp0308683	SP(Sec/SPI)	0.726136	0.273864	CS pos: 42-43. SKA-SS. Pr: 0.5675
FBgn0036680_FBtr0113176_FBpp0112089	SP(Sec/SPI)	0.993972	0.006028	CS pos: 27-28. ARA-EI. Pr: 0.9629
FBgn0039774_FBtr0331357_FBpp0303775	SP(Sec/SPI)	0.979420	0.020580	CS pos: 23-24. VSA-TY. Pr: 0.8693
FBgn0033724_FBtr0339629_FBpp0308692	SP(Sec/SPI)	0.998408	0.001592	CS pos: 25-26. GEA-LR. Pr: 0.9344
FBgn0030013_FBtr0303457_FBpp0292509	SP(Sec/SPI)	0.695467	0.304533	CS pos: 31-32. TDA-KH. Pr: 0.6441
FBgn0036995_FBtr0331569_FBpp0303959	SP(Sec/SPI)	0.999102	0.000898	CS pos: 19-20. IRA-ES. Pr: 0.7473
FBgn0000565_FBtr0330176_FBpp0303209	SP(Sec/SPI)	0.558833	0.441167	CS pos: 21-22. VRN-EQ. Pr: 0.3850
FBgn0263132_FBtr0307369_FBpp0298358	SP(Sec/SPI)	0.989246	0.010754	CS pos: 22-23. AYC-IN. Pr: 0.2967
FBgn0033725_FBtr0301372_FBpp0290586	SP(Sec/SPI)	0.999108	0.000892	CS pos: 21-22. CHA-SP. Pr: 0.9427
FBgn0005391_FBtr0339648_FBpp0308710	SP(Sec/SPI)	0.989968	0.010032	CS pos: 19-20. AMG-NP. Pr: 0.7979
FBgn0263132_FBtr0307372_FBpp0298361	SP(Sec/SPI)	0.989246	0.010754	CS pos: 22-23. AYC-IN. Pr: 0.2967
FBgn0033799_FBtr0310151_FBpp0301836	SP(Sec/SPI)	0.991494	0.008506	CS pos: 27-28. TDA-YG. Pr: 0.8577
FBgn0034741_FBtr0343001_FBpp0309758	SP(Sec/SPI)	0.997940	0.002060	CS pos: 23-24. VEA-RP. Pr: 0.9630
FBgn0085195_FBtr0301737_FBpp0290951	SP(Sec/SPI)	0.998607	0.001393	CS pos: 20-21. GYG-QQ. Pr: 0.5046
FBgn0000079_FBtr0345521_FBpp0311627	SP(Sec/SPI)	0.998581	0.001419	CS pos: 18-19. ANA-QF. Pr: 0.9677
FBgn0022355_FBtr0346625_FBpp0312205	SP(Sec/SPI)	0.998009	0.001991	CS pos: 29-30. SLA-EE. Pr: 0.9421
FBgn0010197_FBtr0346610_FBpp0312190	SP(Sec/SPI)	0.932019	0.067981	CS pos: 31-32. AAG-AT. Pr: 0.3595
FBgn0085386_FBtr0474144_FBpp0423143	SP(Sec/SPI)	0.526497	0.473503	CS pos: 27-28. SAA-SL. Pr: 0.2683
FBgn0033725_FBtr0345948_FBpp0311862	SP(Sec/SPI)	0.999087	0.000913	CS pos: 21-22. CHA-SP. Pr: 0.9454
FBgn0004045_FBtr0346261_FBpp0312020	SP(Sec/SPI)	0.988861	0.011139	CS pos: 19-20. ALA-KP. Pr: 0.8966
FBgn0036681_FBtr0445839_FBpp0402791	SP(Sec/SPI)	0.966573	0.033427	CS pos: 19-20. IDA-VE. Pr: 0.9219
FBgn0004047_FBtr0346090_FBpp0311924	SP(Sec/SPI)	0.996184	0.003816	CS pos: 19-20. AHA-SK. Pr: 0.8951
FBgn0037788_FBtr0344391_FBpp0310764	SP(Sec/SPI)	0.998338	0.001662	CS pos: 19-20. SWA-NE. Pr: 0.9627
FBgn0032382_FBtr0473587_FBpp0423050	SP(Sec/SPI)	0.989960	0.010040	CS pos: 21-22. IMA-GL. Pr: 0.8340
FBgn0085195_FBtr0345461_FBpp0311579	SP(Sec/SPI)	0.998607	0.001393	CS pos: 20-21. GYG-QQ. Pr: 0.5046
FBgn0053087_FBtr0344893_FBpp0311204	SP(Sec/SPI)	0.977632	0.022368	CS pos: 23-24. CSS-NS. Pr: 0.7609
FBgn0262570_FBtr0345650_FBpp0311711	SP(Sec/SPI)	0.989029	0.010971	CS pos: 21-22. AYS-MF. Pr: 0.5937
FBgn0085359_FBtr0346017_FBpp0311890	SP(Sec/SPI)	0.947968	0.052032	CS pos: 19-20. VLS-SS. Pr: 0.7635
FBgn0034500_FBtr0344185_FBpp0310597	SP(Sec/SPI)	0.764300	0.235700	CS pos: 21-22. LFS-KT. Pr: 0.2786
FBgn0032835_FBtr0346480_FBpp0312121	SP(Sec/SPI)	0.978781	0.021219	CS pos: 17-18. SYA-QL. Pr: 0.7985
FBgn0015591_FBtr0346367_FBpp0312068	SP(Sec/SPI)	0.983130	0.016870	CS pos: 21-22. IAS-SP. Pr: 0.5692
FBgn0032382_FBtr0473588_FBpp0423051	SP(Sec/SPI)	0.989960	0.010040	CS pos: 21-22. IMA-GL. Pr: 0.8340
FBgn0050280_FBtr0473598_FBpp0423061	SP(Sec/SPI)	0.974162	0.025838	CS pos: 22-23. CHA-ET. Pr: 0.9084
FBgn0037788_FBtr0344392_FBpp0310765	SP(Sec/SPI)	0.998338	0.001662	CS pos: 19-20. SWA-NE. Pr: 0.9627
FBgn0053087_FBtr0344894_FBpp0311205	SP(Sec/SPI)	0.993996	0.006004	CS pos: 23-24. CSS-NS. Pr: 0.7815
FBgn0031176_FBtr0346383_FBpp0312077	SP(Sec/SPI)	0.997291	0.002709	CS pos: 20-21. VQG-RR. Pr: 0.7491
FBgn0003357_FBtr0346340_FBpp0312057	SP(Sec/SPI)	0.999548	0.000452	CS pos: 16-17. ATA-VP. Pr: 0.4255
FBgn0002565_FBtr0345352_FBpp0311507	SP(Sec/SPI)	0.997281	0.002719	CS pos: 21-22. GQA-KH. Pr: 0.9114
FBgn0032021_FBtr0346462_FBpp0312112	SP(Sec/SPI)	0.997713	0.002287	CS pos: 21-22. GYA-IK. Pr: 0.9777
FBgn0030013_FBtr0345987_FBpp0311874	SP(Sec/SPI)	0.695467	0.304533	CS pos: 31-32. TDA-KH. Pr: 0.6441
