## Supplementary material for "Metabolism fine tuning and cardiokines secretion represent adaptative responses of the heart to High Fat and High Sugar Diets in flies": Table S4

### Sheet: Feuil1
Flybase ID	Gene name	Human orthologues (known or best predicted)	DIOPT rank	DIOPT weighted score	Associated phenotypes, related to our study, in human genomic variants (CMDKP source)
FBgn0001257	ImpL2	USH2A	1	0.9	DIABETIC RETINOPATHY COMPLICATIONS
		LRIT3	1	0.9	SYSTOLIC BLOOD PRESSURE
		LRIT1	1	0.9	CORONARY HEART DISEASE; TYPE 2 DIABETES
FBgn0004045	Yp1	LIPI	3	2.93	P-R INTERVAL
FBgn0004047	Yp3	LIPI	3	2.93	P-R INTERVAL
FBgn0005391	Yp2	LIPI	3	2.93	P-R INTERVAL
FBgn0015035	Cyp4e3	CYP4V2	6	5.84	STROKE; CHOLESTEROL LEVELS; CARDIO-AORTIC EMBOLISM
FBgn0028939	NimC2	VWDE	1	1.03	CHOLESTEROL; CORONARY HEART DISEASE; TYPE 2 DIABETES
FBgn0030013	GIIIspla2	PLA2G3	8	7.68	DIASTOLIC AND SYSTOLIC BLOOD PRESSURE
FBgn0031559	CG3513	WFIKKN1	2	2.15	HEART RATE
FBgn0033742	Nepl10	KEL	4	3.97	TYPE 2 DIABETES; CALCIUM
FBgn0034117	CG7997	GLA	12	11.65	CARDIOVASCULAR DISEASE IN TYPE2 DIABETES
FBgn0034500	CG11200	DHRSX	8	7.78	FASTING GLUCOSE
FBgn0035791	CG8539	CPA4	4	3.84	DIASTOLIC AND SYSTOLIC BLOOD PRESSURE
		CPO	4	3.84	CHILDHOOD OBESITY; INSULIN SENSITIVITY
FBgn0036995	atk	NRROS	2	2.11	TYPE 1 DIABETES
FBgn0038865	cDIP	LRG1	1	1.1	ATRIAL FIBRILLATION; MYOCARDIAL INFARCTION
		LINGO4	1	1	CORONARY HEART DISEASE
FBgn0039099	GILT2	IFI30	8	7.81	BLOOD CELLS
FBgn0039774	CDase	ASAH2B	9	8.91	TYPE 2 DIABETES
		ASAH2	9	8.75	LEFT VENTRICULAR ESV
FBgn0040256	Ugt35C1	UGT2B28	8	7.92	CHOLESTEROL
FBgn0043791	phu	ALPG	12	11.76	none
FBgn0050280	CG30280	FIBCD1	9	8.99	TYPE 2 DIABETES
FBgn0050281	CG30281	FCN2	6	5.96	INFLAMMATION
FBgn0053087	LRP1	LRP1	11	10.96	CHOLESTEROL
FBgn0085386	CG34357	GUCY2F	9	8.81	INSULIN RESPONSE; HEART RATE
FBgn0086359	Invadolysin	LMLN	14	14.75	CORONARY HEART DISEASE IN TYPE 2 DIABETES
FBgn0259229	CG42329	LOC112268211	2	2.01	none
FBgn0260011	NimC4	STAB2	1	0.9	CHOLESTEROL
FBgn0263132	Cht6	CHIT1	5	5.04	RENAL DISEASE
